# Autocatalytic chemical networks preceded proteins and RNA in evolution

**DOI:** 10.1101/693879

**Authors:** Joana C. Xavier, Wim Hordijk, Stuart Kauffman, Mike Steel, William F. Martin

## Abstract

Modern cells embody metabolic networks containing thousands of elements and form autocatalytic molecule sets that produce copies of themselves. How the first self-sustaining metabolic networks arose at life’ s origin is a major open question. Autocatalytic molecule sets smaller than metabolic networks were proposed as transitory intermediates at the origin of life, but evidence for their role in prebiotic evolution is lacking. Here we identify reflexively autocatalytic food-generated networks (RAFs)—self-sustaining networks that collectively catalyze all their reactions—embedded within microbial metabolism. RAFs in the metabolism of ancient anaerobic autotrophs that live from H_2_ and CO_2_ generate amino acids and bases, the monomeric components of protein and RNA, and acetyl-CoA, but amino acids and bases do not generate metabolic RAFs, indicating that small-molecule catalysis preceded polymers in biochemical evolution. RAFs uncover intermediate stages in the origin of metabolic networks, narrowing the gaps between early-Earth chemistry and life.
