## Supplementary material for "Autocatalytic chemical networks preceded proteins and RNA in evolution": Table S4

### Sheet: ReadMe
Column Name	Description
Metabolite name	List of metabolites in LUCA's network (names as per KEGG, February 2018)
Degree	Degree of each metabolite as a node in LUCA's network. If "0", metabolite is disconnected from the network.
Food set	If "Food", the metabolite was provided in the Food Sets for maxRAF identification

### Sheet: Table_S4
Metabolite name	Degree	Food set
(2R,3S)-3-Isopropylmalate	4
(2S,4S)-4-Hydroxy-2,3,4,5-tetrahydrodipicolinate	3
(2S)-2-Isopropyl-3-oxosuccinate	2
(6R)-6beta-Hydroxy-1,4,5,6-tetrahydronicotinamide-adenine dinucleotide	1
(6R)-6beta-Hydroxy-1,4,5,6-tetrahydronicotinamide-adenine dinucleotide phosphate	1
(6S)-6beta-Hydroxy-1,4,5,6-tetrahydronicotinamide-adenine dinucleotide	2
(6S)-6beta-Hydroxy-1,4,5,6-tetrahydronicotinamide-adenine dinucleotide phosphate	2
(R,R)-Tartaric acid	1
(R)-2-Methylmalate	1
(R)-2,3-Dihydroxy-3-methylbutanoate	3
(R)-2,3-Dihydroxy-3-methylpentanoate	2
(R)-3-Hydroxy-3-methyl-2-oxopentanoate	2
(S)-2-Aceto-2-hydroxybutanoate	3
(S)-2-Acetolactate	5
(S)-2-Methylbutanoyl-CoA	1
(S)-3-Methyl-2-oxopentanoic acid	2
(S)-Dihydroorotate	2
(S)-Malate	2
1-(2-Carboxyphenylamino)-1-deoxy-D-ribulose 5-phosphate	2
1-(5-Phospho-D-ribosyl)-ATP	1
2-(alpha-Hydroxyethyl)thiamine diphosphate	4
2-Acetolactate	3
2-Aminobut-2-enoate	2
2-Dehydro-3-deoxy-D-arabino-heptonate 7-phosphate	2
2-Iminobutanoate	2
2-Iminopropanoate	2
2-Isopropylmaleate	2
2-Methylacetoacetyl-CoA	1
2-Methylmaleate	2
2-Methylpropanoyl-CoA	0
2-Oxobutanoate	6
2-Phospho-D-glycerate	2
2,3-Dihydroxy-3-methylbutanoate	2
2,3,4,5-Tetrahydrodipicolinate	3
3-(4-Hydroxyphenyl)pyruvate	1
3-Dehydroquinate	2
3-Dehydroshikimate	2
3-Hydroxy-3-methyl-2-oxobutanoic acid	2
3-Methyl-2-oxobutanoic acid	3
3-Methylbutanoyl-CoA	0
3-Phospho-D-glycerate	3
3-Phospho-D-glyceroyl phosphate	2
3-Phosphonooxypyruvate	1
3',5'-Cyclic AMP	1
4-Methyl-2-oxopentanoate	2
4-Phospho-L-aspartate	2
5-O-(1-Carboxyvinyl)-3-phosphoshikimate	2
5-Phospho-alpha-D-ribose 1-diphosphate	6
5,10-Methylenetetrahydrofolate	2
Acceptor	2	Food
Acetate	2	Food
Acetoacetyl-CoA	1
Acetyl adenylate	2
Acetyl-CoA	8
Adenine	1
Adenosine	1
Adenosine 3',5'-bisphosphate	1
ADP	27
alpha-D-Glucose 6-phosphate	2
alpha-Isopropylmalate	3
alpha,beta-Dihydroxyethyl-TPP	2
Ammonia	17	Food
AMP	13	Food
Anthranilate	2
ATP	38
beta-Alanine	1
beta-D-Fructose 1,6-bisphosphate	2
beta-D-Fructose 6-phosphate	5
beta-D-Glucose 6-phosphate	2
Biotin	1	Food
Biotinyl-5'-AMP	1
Carbamate	3
Carbamoyl phosphate	3
Carbonic acid	1
Carboxyphosphate	2
CDP	3
Chorismate	4
CMP	2
CO	1	Food
Co(I) corrinoid protein	1	Food
CO2	24	Food
CoA	13	Food
CTP	3
Cytidine	1
D-Alanine	1
D-erythro-3-Methylmalate	2
D-Erythrose 4-phosphate	5
D-Fructose 1,6-bisphosphate	2
D-Fructose 6-phosphate	4
D-Glucose	0
D-Glucose 6-phosphate	1
D-Glyceraldehyde 3-phosphate	11
D-Ribose 5-phosphate	5
D-Ribulose 5-phosphate	3
D-Xylulose 5-phosphate	5
dADP	3
dAMP	2
dATP	3
Dehydroalanine	2
Deoxyadenosine	1
Dephospho-CoA	2
Diacetyl	1
Diimine	2
Diphosphate	17	Food
e-	5
FAD	1
FMN	1	Food
Formaldehyde	2
Formate	2	Food
Fumarate	1
Glutathione	2	Food
Glycerone phosphate	4
Glycine	1
Glycolate	1
Glyoxylate	2
H+	34	Food
H2O	49	Food
HCO3-	5	Food
Hydrazine	2
Hydrogen	2	Food
Hydrogen sulfide	1	Food
Hydroxylamine	2
Iminoglycine	1
Indole	1
Indoleglycerol phosphate	2
Isochorismate	1
L-2-Amino-6-oxoheptanedioate	1
L-3,4-Dihydroxybutan-2-one 4-phosphate	1
L-Alanine	1
L-Asparagine	1
L-Aspartate	4
L-Aspartate 4-semialdehyde	4
L-Cysteine	2
L-Homoserine	3
L-Threonine	2
L-Threonylcarbamoyladenylate	1
Malonyl-CoA	0
Methyl-Co(III) corrinoid protein	1
N-(5-Phospho-D-ribosyl)anthranilate	2
N-Carbamoyl-L-aspartate	2
NAD+	18	Food
NADH	17
NADP+	10
NADPH	10
Nicotinamide D-ribonucleotide	2
Nicotinamide-beta-riboside	1
Nitrogen	2	Food
O-Phospho-L-homoserine	2
Orotate	2
Orotidine 5'-phosphate	2
Orthophosphate	26	Food
Oxaloacetate	3
Oxidized ferredoxin	6	Food
Pantetheine 4'-phosphate	1	Food
Phosphoenolpyruvate	7
Prephenate	2
Propanoate	2
Propanoyl-CoA	4
Propionyladenylate	2
Pseudouridine 5'-phosphate	1
Pyruvate	18	Food
Reduced acceptor	2	Food
Reduced ferredoxin	6	Food
S-(Hydroxymethyl)glutathione	1
S-Adenosyl-L-methionine	1	Food
S-Adenosylmethioninamine	1
S-Glutathionyl-L-cysteine	1
Sedoheptulose 7-phosphate	4
Shikimate	2
Shikimate 3-phosphate	2
sn-Glycerol 3-phosphate	1
Tetrahydrofolate	2	Food
Thiamin diphosphate	7	Food
Thiamin triphosphate	1
UDP	3
UMP	4
Uracil	2
Uridine	1
UTP	3
